# Cohesin organizes 3D DNA contacts surrounding active enhancers in *C. elegans*

**DOI:** 10.1101/2023.09.18.558239

**Authors:** Jun Kim, Haoyu Wang, Sevinç Ercan

**Affiliations:** Department of Biology, Center for Genomics and Systems Biology, New York University, New York, NY, USA

## Abstract

In mammals, cohesin and CTCF organize the 3D genome into topologically associated domains (TADs) to regulate communication between *cis*-regulatory elements. Many organisms, including *S. cerevisiae*, *C. elegans*, and *A. thaliana* contain cohesin but lack CTCF. Here, we used *C. elegans* to investigate the function of cohesin in 3D genome organization in the absence of CTCF. Using Hi-C data, we observe cohesin-dependent features called “fountains”, which are also reported in zebrafish and mice. These are population average reflections of DNA loops originating from distinct genomic regions and are ∼20-40 kb in *C. elegans*. Hi-C analysis upon cohesin and WAPL depletion support the idea that cohesin is preferentially loaded at NIPBL occupied sites and loop extrudes in an effectively two-sided manner. ChIP-seq analyses show that cohesin translocation along the fountain trajectory depends on a fully intact complex and is extended upon WAPL-1 depletion. Hi-C contact patterns at individual fountains suggest that cohesin processivity is unequal on each side, possibly due to collision with cohesin loaded from surrounding sites. The putative cohesin loading sites are closest to active enhancers and fountain strength is associated with transcription. Compared to mammals, average processivity of *C. elegans* cohesin is ∼10-fold shorter and NIPBL binding does not depend on cohesin. We propose that preferential loading and loop extrusion by cohesin is an evolutionarily conserved mechanism that regulates the 3D interactions of enhancers in animal genomes.
