## Supplemental File 1 for "Cohesin organizes 3D DNA contacts surrounding active enhancers in *C. elegans*"

### Sheet: Strains
Strain name	Genotype
ERC103 (aka JK06)	syb6035[wapl-1::GGGGS::AID::emGFP] IV, ieSi57[eft-3p::TIR1::mRuby::unc-54 3'UTR + Cbr-unc-119(+)] II
ERC102 (aka JK05)	syb5520[smc-3::GGGGS::AID::emGFP] III , ieSi57[eft-3p::TIR1::mRuby::unc-54 3'UTR + Cbr-unc-119(+)] II
ERC107 (aka HW04)	syb8826[scc-2::GGGGS::AID], ieSi57[eft-3p::TIR1::mRuby::unc-54 3'UTR + Cbr-unc-119(+)] II
SUNY Biotech generated allele strain names and inserted sequences
PHX6035 wapl-1(syb6035) sequence
CGAGGATGGTGTCAGGAAAGACGGACGGCTTGATCGGAATAAAATGGACAGAATGGATCAAGTGGATGTAGTTCATGCTCTTCAACAAGTCATGAACAAAGCCTCGGCTCATATGGAAGGCAGTGTAATCGCTTCTTACCACGCTCTTCTCGTCGGATTCGTTCTCCAACAGAACGAGGATCATCTCGACGAGGTTCGGAAGCACCTGCCTGGCAAAAACTTCCAAAATATGATATCGCAATTGAAGCGGTTGTACGATTTCACGAAAGCTACGATGgtaggagtctgagttattttgaattttcaatacataaaagtgatttttcagGCGAAGCGGGTCGAATCAAATAGTGGATTCAGAGCTATCGAGCGTGTGATTGAGTACTTAGAGCGGCTCGA…
PHX5520 smc-3(syb5520) sequence
GATTTTGTTGAGGATGACACGACTCATGGAGGGGGAGGAGGATCGATGCCTAAAGATCCAGCCAAACCTCCGGCCAAGGCACAAGTTGTGGGATGGCCACCGGTGAGATCATACCGGAAGAACGTGATGGTTTCCTGCCAAAAATCAAGCGGTGGCCCGGAGGCGGCGGCGTTCGTGAAGGTTTCTAAAGGAGAAGAACTTTTCACAGGAGTTGTTCCAATACTTGTTGAACTTGATGGAGATGTAAATGGACATAAGTTCTCTGTTTCTGGCGAAGGAGAAGGAGATGCTACTTATGGAAAACTTACTCTCAAGTTCATTTGCACTACTGGAAAACTTCCCGTTCCATGGCCAACTCTTGTTACTACTTTgACTTATGGAGTTCAATGTTTCGCTCGT…
PHX8826 scc-2(syb8826) sequence
GGGGTTCTTTCCAGCATACAGCGTTTTTGGCTGAAAAGATTTGCTCGgttcgtttttttgtagtttgcagcgccaaaatatatttataaacatttaaaaaattatgattttgctgatttctttttggaaagcataggaatgaagcttctaatgtaatttgaaaataaacgaattgaaaaaaaggtctagttttgaagaaaaactgtaatcaacagaccatttttgaagagattgggtctgctaggccacaaactacaatttccgatttagcagacccatgtgttttgtagagattgggtctgctagactacaaactacaatttccgatttagcagacccatgtgttttgtagagattgggtctgctagactacaaactacaaaggtatcaacaaaaaat…

### Sheet: ChIP_data
	library ID	reps	strain	stage	treatment	target	antibody	matching input ID	raw file	processed file	processed file	processed file
SMC1_JK05_1hrauxin_L3_rep1	JK157b	rep1	JK05	L3	1hrauxin	SMC1	Q4467	JK169	JK157b.fastq.gz	SMC1_JK05_1hrauxin_inputsubt_avg.bw	SMC1_JK05_1hrauxin_avg_chip_peaks.bed	SMC1_JK05_1hrauxin_avg_chip_summits.bed
SMC1_JK05_1hrauxin_L3_rep2	JK158b	rep2	JK05	L3	1hrauxin	SMC1	Q4467	JK170	JK158b.fastq.gz	SMC1_JK05_1hrauxin_inputsubt_avg.bw	SMC1_JK05_1hrauxin_avg_chip_peaks.bed	SMC1_JK05_1hrauxin_avg_chip_summits.bed
SMC1_CA1200_1hrauxin_L3_rep1	JK159b	rep1	CA1200	L3	1hrauxin	SMC1	Q4467	JK171	JK159b.fastq.gz	SMC1_CA1200_1hrauxin_inputsubt_avg.bw	SMC1_CA1200_1hrauxin_avg_chip_peaks.bed	SMC1_CA1200_1hrauxin_avg_chip_summits.bed
SMC1_CA1200_1hrauxin_L3_rep2	JK160b	rep2	CA1200	L3	1hrauxin	SMC1	Q4467	JK172	JK160b.fastq.gz	SMC1_CA1200_1hrauxin_inputsubt_avg.bw	SMC1_CA1200_1hrauxin_avg_chip_peaks.bed	SMC1_CA1200_1hrauxin_avg_chip_summits.bed
SMC1_JK06_1hrauxin_L3_rep1	JK161b	rep1	JK06	L3	1hrauxin	SMC1	Q4467	JK140	JK161b.fastq.gz	SMC1_JK06_1hrauxin_inputsubt_avg.bw	SMC1_JK06_1hrauxin_avg_chip_peaks.bed	SMC1_JK06_1hrauxin_avg_chip_summits.bed
SMC1_JK06_1hrauxin_L3_rep2	JK184b	rep2	JK06	L3	1hrauxin	SMC1	Q4467	JK186	JK184b.fastq.gz	SMC1_JK06_1hrauxin_inputsubt_avg.bw	SMC1_JK06_1hrauxin_avg_chip_peaks.bed	SMC1_JK06_1hrauxin_avg_chip_summits.bed
SMC3_JK05_1hrauxin_L3_rep1	JK163	rep1	JK05	L3	1hrauxin	SMC3	Q4469	JK169	JK163.fastq.gz	SMC3_JK05_1hrauxin_inputsubt_avg.bw	SMC3_JK05_1hrauxin_avg_chip_peaks.bed	SMC3_JK05_1hrauxin_avg_chip_summits.bed
SMC3_JK05_1hrauxin_L3_rep2	JK164	rep2	JK05	L3	1hrauxin	SMC3	Q4469	JK170	JK164.fastq.gz	SMC3_JK05_1hrauxin_inputsubt_avg.bw	SMC3_JK05_1hrauxin_avg_chip_peaks.bed	SMC3_JK05_1hrauxin_avg_chip_summits.bed
SMC3_CA1200_1hrauxin_L3_rep1	JK165	rep1	CA1200	L3	1hrauxin	SMC3	Q4469	JK171	JK165.fastq.gz	SMC3_CA1200_1hrauxin_inputsubt_avg.bw	SMC3_CA1200_1hrauxin_avg_chip_peaks.bed	SMC3_CA1200_1hrauxin_avg_chip_summits.bed
SMC3_CA1200_1hrauxin_L3_rep2	JK166	rep2	CA1200	L3	1hrauxin	SMC3	Q4469	JK172	JK166.fastq.gz	SMC3_CA1200_1hrauxin_inputsubt_avg.bw	SMC3_CA1200_1hrauxin_avg_chip_peaks.bed	SMC3_CA1200_1hrauxin_avg_chip_summits.bed
SMC3_JK06_1hrauxin_L3_rep1	JK167	rep1	JK06	L3	1hrauxin	SMC3	Q4469	JK140	JK167.fastq.gz	SMC3_JK06_1hrauxin_inputsubt_avg.bw	SMC3_JK06_1hrauxin_avg_chip_peaks.bed	SMC3_JK06_1hrauxin_avg_chip_summits.bed
SMC3_JK06_1hrauxin_L3_rep2	JK185	rep2	JK06	L3	1hrauxin	SMC3	Q4469	JK186	JK185.fastq.gz	SMC3_JK06_1hrauxin_inputsubt_avg.bw	SMC3_JK06_1hrauxin_avg_chip_peaks.bed	SMC3_JK06_1hrauxin_avg_chip_summits.bed
input_JK05_1hrauxin_L3_rep1	JK169	rep1	JK05	L3	1hrauxin	input			JK169.fastq.gz
input_JK05_1hrauxin_L3_rep2	JK170	rep2	JK05	L3	1hrauxin	input			JK170.fastq.gz
input_CA1200_1hrauxin_L3_rep1	JK171	rep1	CA1200	L3	1hrauxin	input			JK171.fastq.gz
input_CA1200_1hrauxin_L3_rep2	JK172	rep2	CA1200	L3	1hrauxin	input			JK172.fastq.gz
input_JK06_1hrauxin_L3_rep1	JK140	rep1	JK06	L3	1hrauxin	input			JK140.fastq.gz
input_JK06_1hrauxin_L3_rep2	JK186	rep2	JK06	L3	1hrauxin	input			JK186.fastq.gz
GFP_JK05_noauxin_L3_rep1	JK129	rep1	JK05	L3	noauxin	GFP	ab290	JK125	JK129.fastq.gz	smc3GFP_JK05_noauxin_inputsubt_avg.bw	smc3GFP_JK05_noauxin_avg_chip_peaks.bed	smc3GFP_JK05_noauxin_avg_chip_summits.bed
GFP_JK05_1hrauxin_L3_rep1	JK130	rep1	JK05	L3	1hrauxin	GFP	ab290	JK126	JK130.fastq.gz	smc3GFP_JK05_1hrauxin_inputsubt_avg.bw	smc3GFP_JK05_1hrauxin_avg_chip_peaks.bed	smc3GFP_JK05_1hrauxin_avg_chip_summits.bed
GFP_JK05_noauxin_L3_rep2	JK131	rep2	JK05	L3	noauxin	GFP	ab290	JK127	JK131.fastq.gz	smc3GFP_JK05_noauxin_inputsubt_avg.bw	smc3GFP_JK05_noauxin_avg_chip_peaks.bed	smc3GFP_JK05_noauxin_avg_chip_summits.bed
GFP_JK05_1hrauxin_L3_rep2	JK132	rep2	JK05	L3	1hrauxin	GFP	ab290	JK128	JK132.fastq.gz	smc3GFP_JK05_1hrauxin_inputsubt_avg.bw	smc3GFP_JK05_1hrauxin_avg_chip_peaks.bed	smc3GFP_JK05_1hrauxin_avg_chip_summits.bed
input_JK05_noauxin_L3_rep1	JK125	rep1	JK05	L3	noauxin	input			JK125.fastq.gz
input_JK05_1hrauxin_L3_rep1	JK126	rep1	JK05	L3	1hrauxin	input			JK126.fastq.gz
input_JK05_noauxin_L3_rep2	JK127	rep2	JK05	L3	noauxin	input			JK127.fastq.gz
input_JK05_1hrauxin_L3_rep2	JK128	rep2	JK05	L3	1hrauxin	input			JK128.fastq.gz
GFP_JK06_noauxin_L3_rep1	JK147	rep1	JK06	L3	noauxin	GFP	ab290	JK137	JK147.fastq.gz	waplGFP_JK06_noauxin_inputsubt_avg.bw	waplGFP_JK06_noauxin_avg_chip_peaks.bed	waplGFP_JK06_noauxin_avg_chip_summits.bed
GFP_JK06_1hrauxin_L3_rep1	JK148	rep1	JK06	L3	1hrauxin	GFP	ab290	JK138	JK148.fastq.gz	waplGFP_JK06_1hrauxin_inputsubt_avg.bw	waplGFP_JK06_1hrauxin_avg_chip_peaks.bed	waplGFP_JK06_1hrauxin_avg_chip_summits.bed
GFP_JK06_noauxin_L3_rep2	JK149	rep2	JK06	L3	noauxin	GFP	ab290	JK139	JK149.fastq.gz	waplGFP_JK06_noauxin_inputsubt_avg.bw	waplGFP_JK06_noauxin_avg_chip_peaks.bed	waplGFP_JK06_noauxin_avg_chip_summits.bed
GFP_JK06_1hrauxin_L3_rep2	JK150	rep2	JK06	L3	1hrauxin	GFP	ab290	JK140	JK150.fastq.gz	waplGFP_JK06_1hrauxin_inputsubt_avg.bw	waplGFP_JK06_1hrauxin_avg_chip_peaks.bed	waplGFP_JK06_1hrauxin_avg_chip_summits.bed
input_JK06_noauxin_L3_rep1	JK137	rep1	JK06	L3	noauxin	input			JK137.fastq.gz
input_JK06_1hrauxin_L3_rep1	JK138	rep1	JK06	L3	1hrauxin	input			JK138.fastq.gz
input_JK06_noauxin_L3_rep2	JK139	rep2	JK06	L3	noauxin	input			JK139.fastq.gz
PQN85_CA1200_1hrauxin_L3_rep1	HW01	rep1	CA1200	L3	1hrauxin	PQN85	Q4481	HW07	HW01.fastq.gz	PQN85_CA1200_1hrauxin_inputsubt_avg.bw	PQN85_CA1200_1hrauxin_avg_chip_peaks.bed	PQN85_CA1200_1hrauxin_avg_chip_summits.bed
PQN85_CA1200_1hrauxin_L3_rep2	JK191	rep2	CA1200	L3	1hrauxin	PQN85	Q4481	JK171	JK191.fastq.gz	PQN85_CA1200_1hrauxin_inputsubt_avg.bw	PQN85_CA1200_1hrauxin_avg_chip_peaks.bed	PQN85_CA1200_1hrauxin_avg_chip_summits.bed
PQN85_JK05_1hrauxin_L3_rep1	JK189	rep1	JK05	L3	1hrauxin	PQN85	Q4481	JK195	JK189.fastq.gz	PQN85_JK05_1hrauxin_inputsubt_avg.bw	PQN85_JK05_1hrauxin_avg_chip_peaks.bed	PQN85_JK05_1hrauxin_avg_chip_summits.bed
PQN85_JK05_1hrauxin_L3_rep2	JK192	rep2	JK05	L3	1hrauxin	PQN85	Q4481	JK170	JK192.fastq.gz	PQN85_JK05_1hrauxin_inputsubt_avg.bw	PQN85_JK05_1hrauxin_avg_chip_peaks.bed	PQN85_JK05_1hrauxin_avg_chip_summits.bed
input_CA1200_1hrauxin_L3_rep1	HW07	rep1	CA1200	L3	1hrauxin	input			HW07.fastq.gz
input_JK05_1hrauxin_L3_rep2	JK195	rep2	JK05	L3	1hrauxin	input			JK195.fastq.gz
8WG16_CA1200_1hrauxin_L3_rep1	HW02	rep1	CA1200	L3	1hrauxin	8WG16	Millipore	HW07	HW02.fastq.gz	8WG16_CA1200_1hrauxin_inputsubt_avg.bw	8WG16_CA1200_1hrauxin_avg_chip_peaks.bed	8WG16_CA1200_1hrauxin_avg_chip_summits.bed
8WG16_CA1200_1hrauxin_L3_rep2	JK197	rep2	CA1200	L3	1hrauxin	8WG16	Millipore	JK194	JK197.fastq.gz	8WG16_CA1200_1hrauxin_inputsubt_avg.bw	8WG16_CA1200_1hrauxin_avg_chip_peaks.bed	8WG16_CA1200_1hrauxin_avg_chip_summits.bed
8WG16_JK05_1hrauxin_L3_rep1	HW04	rep1	JK05	L3	1hrauxin	8WG16	Millipore	HW08	HW04.fastq.gz	8WG16_JK05_1hrauxin_inputsubt_avg.bw	8WG16_JK05_1hrauxin_avg_chip_peaks.bed	8WG16_JK05_1hrauxin_avg_chip_summits.bed
8WG16_JK05_1hrauxin_L3_rep2	JK198	rep2	JK05	L3	1hrauxin	8WG16	Millipore	JK195	JK198.fastq.gz	8WG16_JK05_1hrauxin_inputsubt_avg.bw	8WG16_JK05_1hrauxin_avg_chip_peaks.bed	8WG16_JK05_1hrauxin_avg_chip_summits.bed
8WG16_JK05_1hrauxin_L3_rep3	JK200	rep3	JK05	L3	1hrauxin	8WG16	Millipore	JK170	JK200.fastq.gz	8WG16_JK05_1hrauxin_inputsubt_avg.bw	8WG16_JK05_1hrauxin_avg_chip_peaks.bed	8WG16_JK05_1hrauxin_avg_chip_summits.bed
8WG16_JK06_1hrauxin_L3_rep1	HW06	rep1	JK06	L3	1hrauxin	8WG16	Millipore	HW09	HW06.fastq.gz	8WG16_JK06_1hrauxin_inputsubt_avg.bw	8WG16_JK06_1hrauxin_avg_chip_peaks.bed	8WG16_JK06_1hrauxin_avg_chip_summits.bed
8WG16_JK06_1hrauxin_L3_rep2	JK199	rep2	JK06	L3	1hrauxin	8WG16	Millipore	JK196	JK199.fastq.gz	8WG16_JK06_1hrauxin_inputsubt_avg.bw	8WG16_JK06_1hrauxin_avg_chip_peaks.bed	8WG16_JK06_1hrauxin_avg_chip_summits.bed
input_CA1200_1hrauxin_L3_rep2	JK194	rep2	CA1200	L3	1hrauxin	input			JK194.fastq.gz
input_JK05_1hrauxin_L3_rep1	HW08	rep1	JK05	L3	1hrauxin	input			HW08.fastq.gz
input_JK06_1hrauxin_L3_rep1	HW09	rep1	JK06	L3	1hrauxin	input			HW09.fastq.gz
input_JK06_1hrauxin_L3_rep2	JK196	rep2	JK06	L3	1hrauxin	input			JK196.fastq.gz
SMC3_JK06_1hrauxin_L3_rep3	HW47	rep3	JK06	L3	1hrauxin	SMC3	Q4469	HW44	HW47.fastq.gz	SMC3_JK06_1hrauxin_inputsubt_rep3.bw	SMC3_JK06_1hrauxin_rep3_chip_peaks.bed
SMC3_JK06_1hrauxin_L3_rep4	HW49	rep4	JK06	L3	1hrauxin	SMC3	Q4469	HW45	HW49.fastq.gz	SMC3_JK06_1hrauxin_inputsubt_rep4.bw	SMC3_JK06_1hrauxin_rep4_chip_peaks.bed
PQN85_JK06_1hrauxin_L3_rep1	HW46	rep1	JK06	L3	1hrauxin	PQN85	Q4481	HW44	HW46.fastq.gz	PQN85_JK06_1hrauxin_inputsubt_avg.bw	PQN85_JK06_1hrauxin_avg_chip_peaks.bed	PQN85_JK06_1hrauxin_avg_chip_summits.bed
PQN85_JK06_1hrauxin_L3_rep2	HW48	rep2	JK06	L3	1hrauxin	PQN85	Q4481	HW45	HW48.fastq.gz	PQN85_JK06_1hrauxin_inputsubt_avg.bw	PQN85_JK06_1hrauxin_avg_chip_peaks.bed	PQN85_JK06_1hrauxin_avg_chip_summits.bed
input_JK06_1hrauxin_L3_rep3	HW44	rep3	JK06	L3	1hrauxin				HW44.fastq.gz	PQN85_JK06_1hrauxin_inputsubt_avg.bw	PQN85_JK06_1hrauxin_avg_chip_peaks.bed	PQN85_JK06_1hrauxin_avg_chip_summits.bed
input_JK06_1hrauxin_L3_rep4	HW45	rep4	JK06	L3	1hrauxin				HW45.fastq.gz	PQN85_JK06_1hrauxin_inputsubt_avg.bw	PQN85_JK06_1hrauxin_avg_chip_peaks.bed	PQN85_JK06_1hrauxin_avg_chip_summits.bed
SMC3_HW04_noauxin_L3_rep1	HW51	rep1	HW04	L3	noauxin	SMC3	Q4469	HW58	HW51.fastq.gz	SMC3_HW04_no_auxin_inputsubt_rep1.bw	SMC3_HW04_no_auxin_chip_peaks_rep1.bed
SMC3_HW04_noauxin_L3_rep2	HW55	rep2	HW04	L3	noauxin	SMC3	Q4469	HW59	HW55.fastq.gz	SMC3_HW04_no_auxin_inputsubt_rep2.bw	SMC3_HW04_no_auxin_chip_peaks_rep2.bed
SMC3_HW04_1hr_auxin_L3_rep1	HW61_1	rep1	HW04	L3	1hrauxin	SMC3	Q4469	HW68_1	HW61_1.fastq.gz	SMC3_HW04_1hr_auxin_inputsubt_rep1.bw	SMC3_HW04_1hr_auxin_chip_peaks_rep1.bed
SMC3_HW04_1hr_auxin_L3_rep2	HW65_1	rep2	HW04	L3	1hrauxin	SMC3	Q4469	HW69_1	HW65_1.fastq.gz	SMC3_HW04_1hr_auxin_inputsubt_rep2.bw	SMC3_HW04_1hr_auxin_chip_peaks_rep2.bed
PQN85_HW04_noauxin_L3_rep1	HW52	rep1	HW04	L3	noauxin	PQN85	Q4481	HW58	HW52.fastq.gz	PQN85_HW04_no_auxin_inputsubt_rep1.bw	PQN85_HW04_no_auxin_chip_peaks_rep1.bed
PQN85_HW04_noauxin_L3_rep2	HW56	rep2	HW04	L3	noauxin	PQN85	Q4481	HW59	HW56.fastq.gz	PQN85_HW04_no_auxin_inputsubt_rep2.bw	PQN85_HW04_no_auxin_chip_peaks_rep2.bed
PQN85_HW04_1hr_auxin_L3_rep1	HW62_1	rep1	HW04	L3	1hrauxin	PQN85	Q4481	HW68_1	HW62_1.fastq.gz	PQN85_HW04_1hr_auxin_inputsubt_rep1.bw	PQN85_HW04_1hr_auxin_chip_peaks_rep1.bed
PQN85_HW04_1hr_auxin_L3_rep2	HW66_1	rep2	HW04	L3	1hrauxin	PQN85	Q4481	HW69_1	HW66_1.fastq.gz	PQN85_HW04_1hr_auxin_inputsubt_rep2.bw	PQN85_HW04_1hr_auxin_chip_peaks_rep2.bed
H4K20me1_HW04_noauxin_L3_rep1	HW76	rep1	HW04	L3	noauxin	H4K20me1	ab9051	HW58	HW76.fastq.gz	H4K20me1_HW04_no_auxin_inputsubt_rep1.bw	H4K20me1_HW04_no_auxin_chip_peaks_rep1.bed
H4K20me1_HW04_noauxin_L3_rep2	HW77	rep2	HW04	L3	noauxin	H4K20me1	ab9051	HW59	HW77.fastq.gz	H4K20me1_HW04_no_auxin_inputsubt_rep2.bw	H4K20me1_HW04_no_auxin_chip_peaks_rep2.bed
H4K20me1_HW04_1hr_auxin_L3_rep1	HW78	rep1	HW04	L3	1hrauxin	H4K20me1	ab9051	HW68_1	HW78.fastq.gz	H4K20me1_HW04_1hr_auxin_inputsubt_rep1.bw	H4K20me1_HW04_1hr_auxin_chip_peaks_rep1.bed
H4K20me1_HW04_1hr_auxin_L3_rep2	HW79	rep2	HW04	L3	1hrauxin	H4K20me1	ab9051	HW69_1	HW79.fastq.gz	H4K20me1_HW04_1hr_auxin_inputsubt_rep2.bw	H4K20me1_HW04_1hr_auxin_chip_peaks_rep2.bed
input_HW04_noauxin_L3_rep1	HW58	rep1	HW04	L3	noauxin	input			HW58.fastq.gz
input_HW04_noauxin_L3_rep2	HW59	rep2	HW04	L3	noauxin	input			HW59.fastq.gz
input_HW04_1hr_auxin_L3_rep1	HW68_1	rep1	HW04	L3	1hrauxin	input			HW68_1.fastq.gz
input_HW04_1hr_auxin_L3_rep2_1	HW69_1	rep2	HW04	L3	1hrauxin	input			HW69_1.fastq.gz

### Sheet: ChIP_stats
JK157b
4052356 reads
4052356 (100.00%) were unpaired
452140 (11.16%) aligned 0 times
2862699 (70.64%) aligned exactly 1 time
737517 (18.20%) aligned >1 times
88.84% overall alignment rate
JK158b
14553950 reads
14553950 (100.00%) were unpaired
410872 (2.82%) aligned 0 times
11142088 (76.56%) aligned exactly 1 time
3000990 (20.62%) aligned >1 times
97.18% overall alignment rate
JK159b
13209219 reads
13209219 (100.00%) were unpaired
360835 (2.73%) aligned 0 times
10756957 (81.44%) aligned exactly 1 time
2091427 (15.83%) aligned >1 times
97.27% overall alignment rate
JK160b
14402133 reads
14402133 (100.00%) were unpaired
432058 (3.00%) aligned 0 times
11505382 (79.89%) aligned exactly 1 time
2464693 (17.11%) aligned >1 times
97.00% overall alignment rate
JK161b
17583852 reads
17583852 (100.00%) were unpaired
1350689 (7.68%) aligned 0 times
13255432 (75.38%) aligned exactly 1 time
2977731 (16.93%) aligned >1 times
92.32% overall alignment rate
JK184b
23081685 reads
23081685 (100.00%) were unpaired
2854777 (12.37%) aligned 0 times
17325914 (75.06%) aligned exactly 1 time
2900994 (12.57%) aligned >1 times
87.63% overall alignment rate
JK163
9654916 reads
9654916 (100.00%) were unpaired
1339444 (13.87%) aligned 0 times
7036724 (72.88%) aligned exactly 1 time
1278748 (13.24%) aligned >1 times
86.13% overall alignment rate
JK164
15631996 reads
15631996 (100.00%) were unpaired
1381049 (8.83%) aligned 0 times
12081521 (77.29%) aligned exactly 1 time
2169426 (13.88%) aligned >1 times
91.17% overall alignment rate
JK165
15897607 reads
15897607 (100.00%) were unpaired
556310 (3.50%) aligned 0 times
13340941 (83.92%) aligned exactly 1 time
2000356 (12.58%) aligned >1 times
96.50% overall alignment rate
JK166
15670415 reads
15670415 (100.00%) were unpaired
835736 (5.33%) aligned 0 times
12963068 (82.72%) aligned exactly 1 time
1871611 (11.94%) aligned >1 times
94.67% overall alignment rate
JK167
17231087 reads
17231087 (100.00%) were unpaired
2220920 (12.89%) aligned 0 times
13144781 (76.29%) aligned exactly 1 time
1865386 (10.83%) aligned >1 times
87.11% overall alignment rate
JK185
21942316 reads
21942316 (100.00%) were unpaired
2626147 (11.97%) aligned 0 times
16783109 (76.49%) aligned exactly 1 time
2533060 (11.54%) aligned >1 times
88.03% overall alignment rate
JK169
12560068 reads
12560068 (100.00%) were unpaired
2726193 (21.71%) aligned 0 times
8411113 (66.97%) aligned exactly 1 time
1422762 (11.33%) aligned >1 times
78.29% overall alignment rate
JK170
13535015 reads
13535015 (100.00%) were unpaired
844266 (6.24%) aligned 0 times
10827624 (80.00%) aligned exactly 1 time
1863125 (13.77%) aligned >1 times
93.76% overall alignment rate
JK171
17482179 reads
17482179 (100.00%) were unpaired
932753 (5.34%) aligned 0 times
14044680 (80.34%) aligned exactly 1 time
2504746 (14.33%) aligned >1 times
94.66% overall alignment rate
JK172
17200561 reads
17200561 (100.00%) were unpaired
1275838 (7.42%) aligned 0 times
13535352 (78.69%) aligned exactly 1 time
2389371 (13.89%) aligned >1 times
92.58% overall alignment rate
JK140
17361745 reads
17361745 (100.00%) were unpaired
817858 (4.71%) aligned 0 times
14013893 (80.72%) aligned exactly 1 time
2529994 (14.57%) aligned >1 times
95.29% overall alignment rate
JK186
22544012 reads
22544012 (100.00%) were unpaired
1375463 (6.10%) aligned 0 times
18004432 (79.86%) aligned exactly 1 time
3164117 (14.04%) aligned >1 times
93.90% overall alignment rate
JK129
11175253 reads
11175253 (100.00%) were unpaired
3183570 (28.49%) aligned 0 times
7116015 (63.68%) aligned exactly 1 time
875668 (7.84%) aligned >1 times
71.51% overall alignment rate
JK130
9294136 reads
9294136 (100.00%) were unpaired
3607160 (38.81%) aligned 0 times
4871001 (52.41%) aligned exactly 1 time
815975 (8.78%) aligned >1 times
61.19% overall alignment rate
JK131
7936231 reads
7936231 (100.00%) were unpaired
609278 (7.68%) aligned 0 times
6627679 (83.51%) aligned exactly 1 time
699274 (8.81%) aligned >1 times
92.32% overall alignment rate
JK132
2583721 reads
2583721 (100.00%) were unpaired
650958 (25.19%) aligned 0 times
1636364 (63.33%) aligned exactly 1 time
296399 (11.47%) aligned >1 times
74.81% overall alignment rate
JK125
13460740 reads
13460740 (100.00%) were unpaired
842643 (6.26%) aligned 0 times
10732674 (79.73%) aligned exactly 1 time
1885423 (14.01%) aligned >1 times
93.74% overall alignment rate
JK126
11715870 reads
11715870 (100.00%) were unpaired
899896 (7.68%) aligned 0 times
9245320 (78.91%) aligned exactly 1 time
1570654 (13.41%) aligned >1 times
92.32% overall alignment rate
JK127
11807104 reads
11807104 (100.00%) were unpaired
896337 (7.59%) aligned 0 times
9307660 (78.83%) aligned exactly 1 time
1603107 (13.58%) aligned >1 times
92.41% overall alignment rate
JK128
12635327 reads
12635327 (100.00%) were unpaired
1092807 (8.65%) aligned 0 times
9845279 (77.92%) aligned exactly 1 time
1697241 (13.43%) aligned >1 times
91.35% overall alignment rate
JK147
5878468 reads
5878468 (100.00%) were unpaired
3466586 (58.97%) aligned 0 times
2076973 (35.33%) aligned exactly 1 time
334909 (5.70%) aligned >1 times
41.03% overall alignment rate
JK148
9095654 reads
9095654 (100.00%) were unpaired
6220102 (68.39%) aligned 0 times
2438629 (26.81%) aligned exactly 1 time
436923 (4.80%) aligned >1 times
31.61% overall alignment rate
JK149
25338318 reads
25338318 (100.00%) were unpaired
9780520 (38.60%) aligned 0 times
13351161 (52.69%) aligned exactly 1 time
2206637 (8.71%) aligned >1 times
61.40% overall alignment rate
JK150
21509217 reads
21509217 (100.00%) were unpaired
8546458 (39.73%) aligned 0 times
10959332 (50.95%) aligned exactly 1 time
2003427 (9.31%) aligned >1 times
60.27% overall alignment rate
JK137
17427367 reads
17427367 (100.00%) were unpaired
2039933 (11.71%) aligned 0 times
13015697 (74.69%) aligned exactly 1 time
2371737 (13.61%) aligned >1 times
88.29% overall alignment rate
JK138
18224865 reads
18224865 (100.00%) were unpaired
2279781 (12.51%) aligned 0 times
13577292 (74.50%) aligned exactly 1 time
2367792 (12.99%) aligned >1 times
87.49% overall alignment rate
JK139
18786238 reads
18786238 (100.00%) were unpaired
1128644 (6.01%) aligned 0 times
14961156 (79.64%) aligned exactly 1 time
2696438 (14.35%) aligned >1 times
93.99% overall alignment rate
JK140
17361745 reads
17361745 (100.00%) were unpaired
817858 (4.71%) aligned 0 times
14013893 (80.72%) aligned exactly 1 time
2529994 (14.57%) aligned >1 times
95.29% overall alignment rate
HW01
8682734 reads; of these:
8682734 (100.00%) were unpaired; of these:
1913049 (22.03%) aligned 0 times
5909386 (68.06%) aligned exactly 1 time
860299 (9.91%) aligned >1 times
77.97% overall alignment rate
JK191
13829214 reads; of these:
13829214 (100.00%) were unpaired; of these:
1453867 (10.51%) aligned 0 times
10713702 (77.47%) aligned exactly 1 time
1661645 (12.02%) aligned >1 times
89.49% overall alignment rate
JK189
6195493 reads; of these:
6195493 (100.00%) were unpaired; of these:
1650216 (26.64%) aligned 0 times
3981661 (64.27%) aligned exactly 1 time
563616 (9.10%) aligned >1 times
73.36% overall alignment rate
JK192
11531890 reads; of these:
11531890 (100.00%) were unpaired; of these:
993360 (8.61%) aligned 0 times
9174335 (79.56%) aligned exactly 1 time
1364195 (11.83%) aligned >1 times
91.39% overall alignment rate
HW07
9697035 reads; of these:
9697035 (100.00%) were unpaired; of these:
422858 (4.36%) aligned 0 times
7941724 (81.90%) aligned exactly 1 time
1332453 (13.74%) aligned >1 times
95.64% overall alignment rate
JK195
10521229 reads; of these:
10521229 (100.00%) were unpaired; of these:
537457 (5.11%) aligned 0 times
8588817 (81.63%) aligned exactly 1 time
1394955 (13.26%) aligned >1 times
94.89% overall alignment rate
HW02
22669304 reads; of these:
22669304 (100.00%) were unpaired; of these:
4918948 (21.70%) aligned 0 times
15740618 (69.44%) aligned exactly 1 time
2009738 (8.87%) aligned >1 times
78.30% overall alignment rate
JK197
18073472 reads; of these:
18073472 (100.00%) were unpaired; of these:
557577 (3.09%) aligned 0 times
15193308 (84.06%) aligned exactly 1 time
2322587 (12.85%) aligned >1 times
96.91% overall alignment rate
HW04
26006759 reads; of these:
26006759 (100.00%) were unpaired; of these:
4363567 (16.78%) aligned 0 times
19123372 (73.53%) aligned exactly 1 time
2519820 (9.69%) aligned >1 times
83.22% overall alignment rate
JK198
8465221 reads; of these:
8465221 (100.00%) were unpaired; of these:
538089 (6.36%) aligned 0 times
7020764 (82.94%) aligned exactly 1 time
906368 (10.71%) aligned >1 times
93.64% overall alignment rate
JK200
7171321 reads; of these:
7171321 (100.00%) were unpaired; of these:
291635 (4.07%) aligned 0 times
6029376 (84.08%) aligned exactly 1 time
850310 (11.86%) aligned >1 times
95.93% overall alignment rate
HW06
14774536 reads; of these:
14774536 (100.00%) were unpaired; of these:
3849450 (26.05%) aligned 0 times
9667923 (65.44%) aligned exactly 1 time
1257163 (8.51%) aligned >1 times
73.95% overall alignment rate
JK199
11155204 reads; of these:
11155204 (100.00%) were unpaired; of these:
487922 (4.37%) aligned 0 times
9469500 (84.89%) aligned exactly 1 time
1197782 (10.74%) aligned >1 times
95.63% overall alignment rate
JK194
12105320 reads; of these:
12105320 (100.00%) were unpaired; of these:
245342 (2.03%) aligned 0 times
10111462 (83.53%) aligned exactly 1 time
1748516 (14.44%) aligned >1 times
97.97% overall alignment rate
HW08
10896751 reads; of these:
10896751 (100.00%) were unpaired; of these:
477726 (4.38%) aligned 0 times
8911281 (81.78%) aligned exactly 1 time
1507744 (13.84%) aligned >1 times
95.62% overall alignment rate
HW09
11143524 reads; of these:
11143524 (100.00%) were unpaired; of these:
279821 (2.51%) aligned 0 times
9376971 (84.15%) aligned exactly 1 time
1486732 (13.34%) aligned >1 times
97.49% overall alignment rate
JK196
10569386 reads; of these:
10569386 (100.00%) were unpaired; of these:
197169 (1.87%) aligned 0 times
8993791 (85.09%) aligned exactly 1 time
1378426 (13.04%) aligned >1 times
98.13% overall alignment rate
HW44
21357207 reads; of these:
21357207 (100.00%) were unpaired; of these:
467316 (2.19%) aligned 0 times
17836018 (83.51%) aligned exactly 1 time
3053873 (14.30%) aligned >1 times
97.81% overall alignment rate
HW45
16252997 reads; of these:
16252997 (100.00%) were unpaired; of these:
307621 (1.89%) aligned 0 times
13555983 (83.41%) aligned exactly 1 time
2389393 (14.70%) aligned >1 times
98.11% overall alignment rate
HW46
34275659 reads; of these:
34275659 (100.00%) were unpaired; of these:
13827849 (40.34%) aligned 0 times
17625015 (51.42%) aligned exactly 1 time
2822795 (8.24%) aligned >1 times
59.66% overall alignment rate
HW47
30603436 reads; of these:
30603436 (100.00%) were unpaired; of these:
4769051 (15.58%) aligned 0 times
22488108 (73.48%) aligned exactly 1 time
3346277 (10.93%) aligned >1 times
84.42% overall alignment rate
HW48
15969206 reads; of these:
15969206 (100.00%) were unpaired; of these:
2696191 (16.88%) aligned 0 times
11659572 (73.01%) aligned exactly 1 time
1613443 (10.10%) aligned >1 times
83.12% overall alignment rate
HW49
19677081 reads; of these:
19677081 (100.00%) were unpaired; of these:
1939084 (9.85%) aligned 0 times
15311526 (77.81%) aligned exactly 1 time
2426471 (12.33%) aligned >1 times
90.15% overall alignment rate
HW76
49589928 reads; of these:
49589928 (100.00%) were unpaired; of these:
3913746 (7.89%) aligned 0 times
39804975 (80.27%) aligned exactly 1 time
5871207 (11.84%) aligned >1 times
92.11% overall alignment rate
HW77
31484353 reads; of these:
31484353 (100.00%) were unpaired; of these:
3135513 (9.96%) aligned 0 times
24739455 (78.58%) aligned exactly 1 time
3609385 (11.46%) aligned >1 times
90.04% overall alignment rate
HW78
37774579 reads; of these:
37774579 (100.00%) were unpaired; of these:
4692800 (12.42%) aligned 0 times
28842247 (76.35%) aligned exactly 1 time
4239532 (11.22%) aligned >1 times
87.58% overall alignment rate
HW79
35952888 reads; of these:
35952888 (100.00%) were unpaired; of these:
4348807 (12.10%) aligned 0 times
27647519 (76.90%) aligned exactly 1 time
3956562 (11.00%) aligned >1 times
87.90% overall alignment rate
HW58
22718583 reads; of these:
22718583 (100.00%) were unpaired; of these:
859656 (3.78%) aligned 0 times
18629213 (82.00%) aligned exactly 1 time
3229714 (14.22%) aligned >1 times
96.22% overall alignment rate
HW59
21555745 reads; of these:
21555745 (100.00%) were unpaired; of these:
435521 (2.02%) aligned 0 times
18001863 (83.51%) aligned exactly 1 time
3118361 (14.47%) aligned >1 times
97.98% overall alignment rate
HW68_1
16895211 reads; of these:
16895211 (100.00%) were unpaired; of these:
597685 (3.54%) aligned 0 times
13883634 (82.17%) aligned exactly 1 time
2413892 (14.29%) aligned >1 times
96.46% overall alignment rate
HW69_1
17778168 reads; of these:
17778168 (100.00%) were unpaired; of these:
465356 (2.62%) aligned 0 times
14774504 (83.10%) aligned exactly 1 time
2538308 (14.28%) aligned >1 times
97.38% overall alignment rate
HW51
32082780 reads; of these:
32082780 (100.00%) were unpaired; of these:
2832744 (8.83%) aligned 0 times
25391520 (79.14%) aligned exactly 1 time
3858516 (12.03%) aligned >1 times
91.17% overall alignment rate
HW55
31450575 reads; of these:
31450575 (100.00%) were unpaired; of these:
2344352 (7.45%) aligned 0 times
25111072 (79.84%) aligned exactly 1 time
3995151 (12.70%) aligned >1 times
92.55% overall alignment rate
HW61_1
15932286 reads; of these:
15932286 (100.00%) were unpaired; of these:
1408213 (8.84%) aligned 0 times
12420296 (77.96%) aligned exactly 1 time
2103777 (13.20%) aligned >1 times
91.16% overall alignment rate
HW65_1
46051718 reads; of these:
46051718 (100.00%) were unpaired; of these:
3292939 (7.15%) aligned 0 times
36510449 (79.28%) aligned exactly 1 time
6248330 (13.57%) aligned >1 times
92.85% overall alignment rate
HW52
28233654 reads; of these:
28233654 (100.00%) were unpaired; of these:
4916862 (17.41%) aligned 0 times
20094695 (71.17%) aligned exactly 1 time
3222097 (11.41%) aligned >1 times
82.59% overall alignment rate
HW56
23293657 reads; of these:
23293657 (100.00%) were unpaired; of these:
2244297 (9.63%) aligned 0 times
18304420 (78.58%) aligned exactly 1 time
2744940 (11.78%) aligned >1 times
90.37% overall alignment rate
HW62_1
16093205 reads; of these:
16093205 (100.00%) were unpaired; of these:
2474793 (15.38%) aligned 0 times
11651230 (72.40%) aligned exactly 1 time
1967182 (12.22%) aligned >1 times
84.62% overall alignment rate
HW66_1
23584290 reads; of these:
23584290 (100.00%) were unpaired; of these:
1664965 (7.06%) aligned 0 times
18589248 (78.82%) aligned exactly 1 time
3330077 (14.12%) aligned >1 times
92.94% overall alignment rate

### Sheet: HiC_data
Name	library ID	reps	strain	stage	treatment	raw file	raw file	processed file	processed file
control rep1		rep1	CA1200	L3	1hrauxin	GSM5690980	GSM5690980
control rep2		rep2	CA1200	L3	1hrauxin	GSM5690981	GSM5690981
HiC_JK05_1hrauxin_L3_rep1	JK153	rep1	JK05	L3	1hrauxin	JK153_R1.fastq.gz	JK153_R2.fastq.gz	smc3depletion_JK05_L3_1hrauxin_combined_30.hic	jetcall_strength.bed
HiC_JK05_1hrauxin_L3_rep2	JK180	rep2	JK05	L3	1hrauxin	JK180_R1.fastq.gz	JK180_R2.fastq.gz	smc3depletion_JK05_L3_1hrauxin_combined_30.hic	jetcall_strength.bed
HiC_JK06_1hrauxin_L3_rep1a	JK155a	rep1a	JK06	L3	1hrauxin	JK155a_R1.fastq.gz	JK155a_R2.fastq.gz	wapldepletion_JK06_L3_1hrauxin_combined_30.hic	jetcall_strength.bed
HiC_JK06_1hrauxin_L3_rep1b	JK155b	rep1b	JK06	L3	1hrauxin	JK155b_R1.fastq.gz	JK155b_R2.fastq.gz	wapldepletion_JK06_L3_1hrauxin_combined_30.hic	jetcall_strength.bed
HiC_JK06_1hrauxin_L3_rep2	JK181	rep2	JK06	L3	1hrauxin	JK181_R1.fastq.gz	JK181_R2.fastq.gz	wapldepletion_JK06_L3_1hrauxin_combined_30.hic	jetcall_strength.bed

### Sheet: HiC_stats
Library ID	JK153	JK180	JK155a	JK155b	JK181
Sequenced Read Pairs	214829655	229703946	61799473	366498848	228848195
Normal Paired	144,464,506 (67.25%)	164,460,280 (71.60%)	42,531,986 (68.82%)	253,463,868 (69.16%)	165,428,322 (72.29%)
Chimeric Paired	59,855,750 (27.86%)	53,829,643 (23.43%)	16,539,651 (26.76%)	95,269,202 (25.99%)	51,482,081 (22.50%)
Chimeric Ambiguous	6,350,125 (2.96%)	7,490,645 (3.26%)	1,812,694 (2.93%)	11,045,504 (3.01%)	7,932,340 (3.47%)
Unmapped	4,159,274 (1.94%)	3,923,378 (1.71%)	915,142 (1.48%)	6,720,274 (1.83%)	4,005,452 (1.75%)
Ligation Motif Present	21,719,832 (10.11%)	19,546,121 (8.51%)	6,387,682 (10.34%)	37,375,863 (10.20%)	18,409,632 (8.04%)
Alignable (Normal+Chimeric Paired)	204,320,256 (95.11%)	218,289,923 (95.03%)	59,071,637 (95.59%)	348,733,070 (95.15%)	216,910,403 (94.78%)
Unique Reads	174,991,111 (81.46%)	174,882,290 (76.13%)	54,195,129 (87.70%)	299,877,710 (81.82%)	169,231,564 (73.95%)
PCR Duplicates	28,381,917 (13.21%)	42,366,332 (18.44%)	4,477,565 (7.25%)	48,111,287 (13.13%)	46,772,529 (20.44%)
Optical Duplicates	947,228 (0.44%)	1,041,301 (0.45%)	398,943 (0.65%)	744,073 (0.20%)	906,310 (0.40%)
Library Complexity Estimate	659145997	481958339	364597868	1139615906	423821616
Intra-fragment Reads	328,442 (0.15% / 0.19%)	357,929 (0.16% / 0.20%)	96,342 (0.16% / 0.18%)	512,125 (0.14% / 0.17%)	475,159 (0.21% / 0.28%)
Below MAPQ Threshold	23,398,236 (10.89% / 13.37%)	25,238,904 (10.99% / 14.43%)	7,188,864 (11.63% / 13.26%)	40,415,555 (11.03% / 13.48%)	25,086,389 (10.96% / 14.82%)
Hi-C Contacts	151,264,433 (70.41% / 86.44%)	149,285,457 (64.99% / 85.36%)	46,909,923 (75.91% / 86.56%)	258,950,030 (70.66% / 86.35%)	143,670,016 (62.78% / 84.90%)
Ligation Motif Present	12,253,970 (5.70% / 7.00%)	9,875,741 (4.30% / 5.65%)	3,976,576 (6.43% / 7.34%)	20,937,847 (5.71% / 6.98%)	9,010,541 (3.94% / 5.32%)
3' Bias (Long Range)	52% - 48%	51% - 49%	52% - 48%	52% - 48%	51% - 49%
Pair Type %(L-I-O-R)	25% - 25% - 25% - 25%	25% - 25% - 25% - 25%	25% - 25% - 25% - 25%	25% - 25% - 25% - 25%	25% - 25% - 25% - 25%
Inter-chromosomal	8,488,868 (3.95% / 4.85%)	9,212,185 (4.01% / 5.27%)	1,598,843 (2.59% / 2.95%)	9,174,925 (2.50% / 3.06%)	5,864,504 (2.56% / 3.47%)
Intra-chromosomal	142,775,565 (66.46% / 81.59%)	140,073,272 (60.98% / 80.10%)	45,311,080 (73.32% / 83.61%)	249,775,105 (68.15% / 83.29%)	137,805,512 (60.22% / 81.43%)
Short Range (<20Kb)	62,786,014 (29.23% / 35.88%)	55,049,218 (23.97% / 31.48%)	20,808,547 (33.67% / 38.40%)	109,509,134 (29.88% / 36.52%)	55,949,439 (24.45% / 33.06%)
Long Range (>20Kb)	79,988,366 (37.23% / 45.71%)	85,022,514 (37.01% / 48.62%)	24,501,855 (39.65% / 45.21%)	140,261,847 (38.27% / 46.77%)	81,854,794 (35.77% / 48.37%)

### Sheet: mRNA-seq
Name	library ID	reps	strain	stage	treatment	raw file	GEO #
JK05 1h no auxin	JK173	1	JK05	L3	1h no auxin	H7K2HBGXN_n01_JK173.fastq.gz	GSE237718
JK05 1h no auxin	JK174	2	JK05	L3	1h no auxin	H7K2HBGXN_n01_JK174.fastq.gz	GSE237719
JK05 1h auxin	JK175	1	JK05	L3	1h auxin	H7K2HBGXN_n01_JK175.fastq.gz	GSE237720
JK05 1h auxin	JK176	2	JK05	L3	1h auxin	H7K2HBGXN_n01_JK176.fastq.gz	GSE237721
JK05 4hr auxin	HW16	1	JK05	L3	4h auxin	HWVLJBGXT_n01_HW16.fastq.gz	GSE237722
JK05 4hr auxin	HW17	2	JK05	L3	4h auxin	HWVLJBGXT_n01_HW17.fastq.gz	GSE237723
JK06 1h no auxin	JK177	1	JK06	L3	1h no auxin	H7K2HBGXN_n01_JK177.fastq.gz	GSE237724
JK06 1h no auxin	JK178	2	JK06	L3	1h no auxin	H7K2HBGXN_n01_JK174.fastq.gz	GSE237725
JK06 1h auxin	JK179	1	JK06	L3	1h auxin	H7K2HBGXN_n01_JK179.fastq.gz	GSE237726
JK06 1h auxin	JK180b	2	JK06	L3	1h auxin	H7K2HBGXN_n01_JK180b.fastq.gz	GSE237727
JK06 4h auxin	HW18	1	JK06	L3	4h auxin	HWVLJBGXT_n01_HW18.fastq.gz	GSE237728
JK06 4h auxin	HW19	2	JK06	L3	4h auxin	HWVLJBGXT_n01_HW19.fastq.gz	GSE237729
CA1200 4h auxin	HW14	1	CA1200	L3	4h auxin	HWVLJBGXT_n01_HW14.fastq.gz	GSE237730
CA1200 4h auxin	HW15	2	CA1200	L3	4h auxin	HWVLJBGXT_n01_HW15.fastq.gz	GSE237731
